# Bimodal evolution of Src and Abl kinase substrate specificity revealed using mammalian cell extract as substrate pool

**DOI:** 10.1101/2020.08.12.248104

**Authors:** Patrick Finneran, Margaret Soucheray, Christopher Wilson, Renee Otten, Vanessa Buosi, Nevan J. Krogan, Danielle L. Swaney, Douglas L. Theobald, Dorothee Kern

## Abstract

The specificity of phosphorylation by protein kinases is essential to the integrity of biological signal transduction. While peptide sequence specificity for individual kinases has been examined previously, here we explore the evolutionary progression that has led to the modern substrate specificity of two non-receptor tyrosine kinases, Abl and Src. To efficiently determine the substrate specificity of modern and reconstructed ancestral kinases, we developed a method using mammalian cell lysate as the substrate pool, thereby representing the naturally occurring substrate proteins. We find that the oldest tyrosine kinase ancestor was a promiscuous enzyme that evolved through a more specific last common ancestor into a specific human Abl. In contrast, the parallel pathway to human Src involved a loss of substrate specificity, leading to general promiscuity. These results add a new facet to our understanding of the evolution of signaling pathways, with both subfunctionalization and neofunctionalization along the evolutionary trajectories.
