## Supplementary material for "Bimodal evolution of Src and Abl kinase substrate specificity revealed using mammalian cell extract as substrate pool": Figure 1 - figure supplement 4: ControlPhosphoproteomicsData.csv

Proteins	Positions within proteins	Leading proteins	Protein	Protein names	Gene names	Fasta headers	Localization prob	Score diff	PEP	Score	Delta score	Score for localization	Localization prob HEK_C1	Number of Phospho (STY)	Amino acid	Sequence window	Modification window	Peptide window coverage	Phospho (STY) Probabilities	Phospho (STY) Score diffs	Position in peptide	Charge	Mass error [ppm]	Intensity HEK_C1	id	Protein group IDs	Positions	Position
O00571	104	O00571	O00571	ATP-dependent RNA helicase DDX3X	DDX3X	>sp|O00571|DDX3X_HUMAN ATP-dependent RNA helicase DDX3X OS=Homo sapiens GN=DDX3X PE=1 SV=3	0.997716	28.1702	0.0187582	47.302	20.048	47.302	0.997716		Y	GSGSRGRFDDRGRSDYDGIGSRGDRSGFGKF	X;X;X;X;X;X;X;X;X;X;X;X;X;X;X;Phospho (STY);X;X;X;X;X;X;X;X;X;X;X;X;X;X;X	XXXXXXXXXXXXXPPPPPPPPPXXXXXXXXX	S(0.002)DY(0.998)DGIGS(0.001)R	S(-28.17)DY(28.17)DGIGS(-31.16)R	3	2	2.1477	7651600	7399	63	104	104
O75116	118	O75116	O75116	Rho-associated protein kinase 2	ROCK2	>sp|O75116|ROCK2_HUMAN Rho-associated protein kinase 2 OS=Homo sapiens GN=ROCK2 PE=1 SV=4	1	44.8471	0.0173237	44.847	16.486	44.847	1	2	Y	FGEVQLVRHKASQKVYAMKLLSKFEMIKRSD	X;X;X;X;X;X;X;X;X;X;X;Phospho (STY);X;X;X;Phospho (STY);X;X;X;X;X;X;X;X;X;X;X;X;X;X;X	XXXXXXXXXXPPPPPPPPPXXXXXXXXXXXX	AS(1)QKVY(1)AMK	AS(44.85)QKVY(44.85)AMK	6	2	0.31303	163000000	7400	202	118	118
O95297	263	O95297	O95297	Myelin protein zero-like protein 1	MPZL1	>sp|O95297|MPZL1_HUMAN Myelin protein zero-like protein 1 OS=Homo sapiens GN=MPZL1 PE=1 SV=1	0.994945	23.0184	0.0135902	46.73	14.512	46.73	0.994945	1	Y	GGHHSDKINKSESVVYADIRKN_________	X;X;X;X;X;X;X;X;X;X;X;X;X;X;X;Phospho (STY);X;X;X;X;X;X;X;X;X;X;X;X;X;X;X	XXXXXXXXXXPPPPPPPPPPXXXXXXXXXXX	SES(0.005)VVY(0.995)ADIR	S(-40.45)ES(-23.02)VVY(23.02)ADIR	6	2	-0.60788	5468200	7401	287	263	263
P06493;P24941;Q00526	15;15;15	P06493;P24941	P06493	Cyclin-dependent kinase 1;Cyclin-dependent kinase 2;Cyclin-dependent kinase 3	CDK1;CDK2;CDK3	>sp|P06493|CDK1_HUMAN Cyclin-dependent kinase 1 OS=Homo sapiens GN=CDK1 PE=1 SV=3;>sp|P24941|CDK2_HUMAN Cyclin-dependent kinase 2 OS=Homo sapiens GN=CDK2 PE=1 SV=2;>sp|Q00526|CDK3_HUMAN Cyclin-dependent kinase 3 OS=Homo sapiens GN=CDK3 PE=1 SV=1	0.994995	22.9838	8.48E-06	111.86	34.793	52.201	0.994995	1;2	Y	_MEDYTKIEKIGEGTYGVVYKGRHKTTGQVV;_MENFQKVEKIGEGTYGVVYKARNKLTGEVV	X;X;X;X;X;X;X;X;X;X;X;X;X;X;Phospho (STY);Phospho (STY);X;X;X;X;X;X;X;X;X;X;X;X;X;X;X	XXXXXXXXXXPPPPPPPPPPPXXXXXXXXXX	IGEGT(1)Y(0.995)GVVY(0.005)K	IGEGT(44.63)Y(22.98)GVVY(-22.98)K	6	2	0.74843	749210000	7402	355;497	15;15	15
P07910	137	P07910	P07910	Heterogeneous nuclear ribonucleoproteins C1/C2	HNRNPC	>sp|P07910|HNRPC_HUMAN Heterogeneous nuclear ribonucleoproteins C1/C2 OS=Homo sapiens GN=HNRNPC PE=1 SV=4	0.997337	26.4413	0.0203778	51.335	38.979	51.335	0.997337		Y	FDLDYDFQRDYYDRMYSYPARVPPPPPIARA	X;X;X;X;X;X;X;X;X;X;X;X;X;X;X;Phospho (STY);X;X;X;X;X;X;X;X;X;X;X;X;X;X;X	XXXXXXXXXXXXXXPPPPPPPXXXXXXXXXX	MY(0.997)S(0.002)YPAR	MY(26.44)S(-26.44)Y(-33.97)PAR	2	2	1.0575	7583400	7403	363	137	137
P12277	39	P12277	P12277	Creatine kinase B-type	CKB	>sp|P12277|KCRB_HUMAN Creatine kinase B-type OS=Homo sapiens GN=CKB PE=1 SV=1	0.99925	31.2471	1.72E-07	102.4	70.071	102.4	0.99925	1	Y	SAHNNHMAKVLTPELYAELRAKSTPSGFTLD	X;X;X;X;X;X;X;X;X;X;X;X;X;X;X;Phospho (STY);X;X;X;X;X;X;X;X;X;X;X;X;X;X;X	XXXXXXXXXPPPPPPPPPPPXXXXXXXXXXX	VLT(0.001)PELY(0.999)AELR	VLT(-31.25)PELY(31.25)AELR	7	2	1.2163	0	7404	410	39	39
P18077	34	P18077	P18077	60S ribosomal protein L35a	RPL35A	>sp|P18077|RL35A_HUMAN 60S ribosomal protein L35a OS=Homo sapiens GN=RPL35A PE=1 SV=2	1	79.116	0.00399626	79.116	28.15	79.116	1		Y	RNQREHTALLKIEGVYARDETEFYLGKRCAY	X;X;X;X;X;X;X;X;X;X;X;X;X;X;X;Phospho (STY);X;X;X;X;X;X;X;X;X;X;X;X;X;X;X	XXXXXXXXXXXPPPPPPPXXXXXXXXXXXXX	IEGVY(1)AR	IEGVY(79.12)AR	5	2	-0.18778	20334000	7405	455	34	34
P31942	296	P31942	P31942	Heterogeneous nuclear ribonucleoprotein H3	HNRNPH3	>sp|P31942|HNRH3_HUMAN Heterogeneous nuclear ribonucleoprotein H3 OS=Homo sapiens GN=HNRNPH3 PE=1 SV=2	0.93494	11.5747	7.07E-05	93.478	85.415	93.478	0.93494	1	Y	GMGGYGRDGMDNQGGYGSVGRMGMGNNYSGG	X;X;X;X;X;X;X;X;X;X;X;X;X;X;X;Phospho (STY);X;X;X;X;X;X;X;X;X;X;X;X;X;X;X	XXXXXXXPPPPPPPPPPPPPPXXXXXXXXXX	DGMDNQGGY(0.935)GS(0.065)VGR	DGMDNQGGY(11.57)GS(-11.57)VGR	9	2	0.16328	29646000	7406	546	296	296
P46781	35	P46781	P46781	40S ribosomal protein S9	RPS9	>sp|P46781|RS9_HUMAN 40S ribosomal protein S9 OS=Homo sapiens GN=RPS9 PE=1 SV=3	1	53.7748	0.00841648	53.775	23.163	53.775	1	1	Y	FEKSRLDQELKLIGEYGLRNKREVWRVKFTL	X;X;X;X;X;X;X;X;X;X;X;X;X;X;X;Phospho (STY);X;X;X;X;X;X;X;X;X;X;X;X;X;X;X	XXXXXXXXXXXPPPPPPPPXXXXXXXXXXXX	LIGEY(1)GLR	LIGEY(53.77)GLR	5	2	-0.27636	2616200	7407	630	35	35
P46783	12	P46783	P46783	40S ribosomal protein S10	RPS10	>sp|P46783|RS10_HUMAN 40S ribosomal protein S10 OS=Homo sapiens GN=RPS10 PE=1 SV=1	1	134.766	5.17E-07	134.77	106.59	134.77	1	1	Y	____MLMPKKNRIAIYELLFKEGVMVAKKDV	X;X;X;X;X;X;X;X;X;X;X;X;X;X;X;Phospho (STY);X;X;X;X;X;X;X;X;X;X;X;X;X;X;X	XXXXXXXXXXXXPPPPPPPPPXXXXXXXXXX	IAIY(1)ELLFK	IAIY(134.77)ELLFK	4	2	-2.35	3016000	7408	632	12	12
P50402	161	P50402	P50402	Emerin	EMD	>sp|P50402|EMD_HUMAN Emerin OS=Homo sapiens GN=EMD PE=1 SV=1	0.999988	49.8589	5.14E-06	109.36	88.002	109.36	0.999988	1	Y	ECKDRERPMYGRDSAYQSITHYRPVSASRSS	X;X;X;X;X;X;X;X;X;X;X;X;X;X;X;Phospho (STY);X;X;X;X;X;X;X;X;X;X;X;X;X;X;X	XXXXXXXXXXXXPPPPPPPPPPPPPPPPPXX	DSAY(1)QSITHYRPVSASR	DS(-61.61)AY(49.86)QS(-49.86)IT(-60.74)HY(-72.91)RPVS(-86.23)AS(-85.47)R	4	3	0.48402	14577000	7409	674	161	161
P61978	280	P61978	P61978	Heterogeneous nuclear ribonucleoprotein K	HNRNPK	>sp|P61978|HNRPK_HUMAN Heterogeneous nuclear ribonucleoprotein K OS=Homo sapiens GN=HNRNPK PE=1 SV=1	0.999979	46.6965	0.00843748	53.756	24.607	53.756	0.999979	1	Y	PPGRGGRPMPPSRRDYDDMSPRRGPPPPPPG	X;X;X;X;X;X;X;X;X;X;X;X;X;X;X;Phospho (STY);X;X;X;X;X;X;X;X;X;X;X;X;X;X;X	XXXXXXXXXXXXXXPPPPPPPPXXXXXXXXX	DY(1)DDMSPR	DY(46.7)DDMS(-46.7)PR	2	2	0.56205	8207300	7410	769	280	280
P62241	117	P62241	P62241	40S ribosomal protein S8	RPS8	>sp|P62241|RS8_HUMAN 40S ribosomal protein S8 OS=Homo sapiens GN=RPS8 PE=1 SV=2	0.869349	8.28837	0.0184565	43.761	38.388	43.761	0.869349	1	Y	VLIDSTPYRQWYESHYALPLGRKKGAKLTPE	X;X;X;X;X;X;X;X;X;X;X;X;X;X;X;Phospho (STY);X;X;X;X;X;X;X;X;X;X;X;X;Phospho (STY);X;X	XXXXXXXXXPPPPPPPPPPPPPXXXXXXXXX	QWY(0.002)ES(0.129)HY(0.869)ALPLGR	QWY(-27.04)ES(-8.29)HY(8.29)ALPLGR	7	3	-2.4368	2424600	7411	774	117	117
P62753	209	P62753	P62753	40S ribosomal protein S6	RPS6	>sp|P62753|RS6_HUMAN 40S ribosomal protein S6 OS=Homo sapiens GN=RPS6 PE=1 SV=1	1	66.2667	0.00412161	66.267	37.309	66.267	1	1	Y	LKKQRTKKNKEEAAEYAKLLAKRMKEAKEKR	X;X;X;X;X;X;X;X;X;X;X;X;X;X;X;Phospho (STY);X;X;X;X;X;X;X;X;X;X;X;X;X;X;X	XXXXXXXXPPPPPPPPPPXXXXXXXXXXXXX	NKEEAAEY(1)AK	NKEEAAEY(66.27)AK	8	2	0.1533	17324000	7412	787	209	209
P62917	133	P62917	P62917	60S ribosomal protein L8	RPL8	>sp|P62917|RL8_HUMAN 60S ribosomal protein L8 OS=Homo sapiens GN=RPL8 PE=1 SV=2	0.999995	52.6938	4.53E-34	209.11	191.43	209.11	0.999995	1	Y	EKPGDRGKLARASGNYATVISHNPETKKTRV	X;X;X;X;X;X;X;X;X;X;X;X;X;X;X;Phospho (STY);X;X;X;X;X;X;X;X;X;X;X;X;X;X;X	XXXXXXXXXXXPPPPPPPPPPPPPPPPXXXX	ASGNY(1)ATVISHNPETK	AS(-52.69)GNY(52.69)AT(-68.85)VIS(-139.5)HNPET(-185.29)K	5	2	-2.4697	38810000	7413	801	133	133
Q5VTE0;P68104;Q05639	254;254;254	Q5VTE0	Q5VTE0	Putative elongation factor 1-alpha-like 3;Elongation factor 1-alpha 1;Elongation factor 1-alpha 2	EEF1A1P5;EEF1A1;EEF1A2	>sp|Q5VTE0|EF1A3_HUMAN Putative elongation factor 1-alpha-like 3 OS=Homo sapiens GN=EEF1A1P5 PE=5 SV=1;>sp|P68104|EF1A1_HUMAN Elongation factor 1-alpha 1 OS=Homo sapiens GN=EEF1A1 PE=1 SV=1;>sp|Q05639|EF1A2_HUMAN Elongation factor 1-alpha 2 OS=Homo sapiens	1	93.1432	0.000488632	93.143	38.431	93.143	1	1	Y	TRPTDKPLRLPLQDVYKIGGIGTVPVGRVET	X;X;X;X;X;X;X;X;X;X;X;X;X;X;X;Phospho (STY);X;X;X;X;X;X;Phospho (STY);X;X;X;X;X;X;X;X	XXXXXXXXXPPPPPPPPXXXXXXXXXXXXXX	LPLQDVY(1)K	LPLQDVY(93.14)K	7	2	0.18799	53243000	7414	814	254	254
P83881	34	P83881	P83881	60S ribosomal protein L36a	RPL36A	>sp|P83881|RL36A_HUMAN 60S ribosomal protein L36a OS=Homo sapiens GN=RPL36A PE=1 SV=2	0.999098	30.4463	0.024923	44.961	17.474	44.961	0.999098		Y	QPHKVTQYKKGKDSLYAQGKRRYDRKQSGYG	X;X;X;X;X;X;X;X;X;X;X;X;X;X;X;Phospho (STY);X;X;X;X;X;X;X;X;X;X;X;Phospho (STY);X;X;X	XXXXXXXXXXXXPPPPPPPPXXXXXXXXXXX	DS(0.001)LY(0.999)AQGK	DS(-30.45)LY(30.45)AQGK	4	2	0.64458	18628000	7415	839	34	34
Q13151	180	Q13151	Q13151	Heterogeneous nuclear ribonucleoprotein A0	HNRNPA0	>sp|Q13151|ROA0_HUMAN Heterogeneous nuclear ribonucleoprotein A0 OS=Homo sapiens GN=HNRNPA0 PE=1 SV=1	0.958086	13.6357	0.00148336	61.409	39.354	61.409	0.958086	1	Y	GHRVEVKKAVPKEDIYSGGGGGGSRSSRGGR	X;X;X;X;X;X;X;X;X;X;X;X;X;X;X;Phospho (STY);X;X;X;X;X;X;X;X;X;X;X;X;X;X;X	XXXXXXXXXXXXPPPPPPPPPPPPPXXXXXX	EDIY(0.958)S(0.041)GGGGGGSR	EDIY(13.64)S(-13.64)GGGGGGS(-33.44)R	4	2	1.2779	9876300	7416	960	180	180
Q13523	849	Q13523	Q13523	Serine/threonine-protein kinase PRP4 homolog	PRPF4B	>sp|Q13523|PRP4B_HUMAN Serine/threonine-protein kinase PRP4 homolog OS=Homo sapiens GN=PRPF4B PE=1 SV=3	0.999873	39.0593	1.29E-103	310.49	295.87	310.49	0.999873	1	Y	DFGSASHVADNDITPYLVSRFYRAPEIIIGK	X;X;X;X;X;X;X;X;X;X;X;X;X;X;X;Phospho (STY);X;X;X;X;X;X;X;X;X;X;X;X;X;X;X	PPPPPPPPPPPPPPPPPPPPXXXXXXXXXXX	LCDFGSASHVADNDITPY(1)LVSR	LCDFGS(-201.31)AS(-164.27)HVADNDIT(-39.06)PY(39.06)LVS(-56.25)R	18	2	1.1534	66869000	7417	986	849	849
Q13561	6	Q13561	Q13561	Dynactin subunit 2	DCTN2	>sp|Q13561|DCTN2_HUMAN Dynactin subunit 2 OS=Homo sapiens GN=DCTN2 PE=1 SV=4	1	47.1869	0.0188835	47.187	29.719	47.187	1		Y	__________MADPKYADLPGIARNEPDVYE	X;X;X;X;X;X;X;X;X;X;X;X;X;X;X;Phospho (STY);X;X;X;X;X;X;X;X;X;X;X;X;X;X;X	XXXXXXXXXXXXXXXPPPPPPPPPXXXXXXX	Y(1)ADLPGIAR	Y(47.19)ADLPGIAR	1	2	-0.77612	5902300	7418	990	6	6
Q13627;Q9Y463	321;273	Q13627	Q13627	Dual specificity tyrosine-phosphorylation-regulated kinase 1A;Dual specificity tyrosine-phosphorylation-regulated kinase 1B	DYRK1A;DYRK1B	>sp|Q13627|DYR1A_HUMAN Dual specificity tyrosine-phosphorylation-regulated kinase 1A OS=Homo sapiens GN=DYRK1A PE=1 SV=2;>sp|Q9Y463|DYR1B_HUMAN Dual specificity tyrosine-phosphorylation-regulated kinase 1B OS=Homo sapiens GN=DYRK1B PE=1 SV=1	0.999586	34.6463	0.000137679	107.57	41.501	107.57	0.999586	1	Y	VDFGSSCQLGQRIYQYIQSRFYRSPEVLLGM	X;X;X;X;X;X;X;X;X;X;X;X;X;X;X;Phospho (STY);X;X;X;X;X;X;X;X;X;X;X;X;X;X;X	XXXXXXXXXXXXPPPPPPPPXXXXXXXXXXX	IYQY(1)IQSR	IY(-34.65)QY(34.65)IQS(-41.5)R	4	2	0.36605	493340000	7419	1000	321	321
Q9BQE3;P68363;P68366;Q6PEY2;Q13748;Q71U36	272;272;272;272;272;272	Q9BQE3	Q9BQE3	Tubulin alpha-1C chain;Tubulin alpha-1B chain;Tubulin alpha-4A chain;Tubulin alpha-3E chain;Tubulin alpha-3C/D chain;Tubulin alpha-1A chain	TUBA1C;TUBA1B;TUBA4A;TUBA3E;TUBA3C;TUBA1A	>sp|Q9BQE3|TBA1C_HUMAN Tubulin alpha-1C chain OS=Homo sapiens GN=TUBA1C PE=1 SV=1;>sp|P68363|TBA1B_HUMAN Tubulin alpha-1B chain OS=Homo sapiens GN=TUBA1B PE=1 SV=1;>sp|P68366|TBA4A_HUMAN Tubulin alpha-4A chain OS=Homo sapiens GN=TUBA4A PE=1 SV=1;>sp|Q6PEY2	0.994849	22.8701	0.00069271	64.565	57.433	64.565	0.994849	1	Y	TNLVPYPRIHFPLATYAPVISAEKAYHEQLT	X;X;X;X;X;X;X;X;X;X;X;X;X;X;X;Phospho (STY);X;X;X;X;X;X;X;X;X;X;X;X;X;X;X	XXXXXXXXPPPPPPPPPPPPPPPPXXXXXXX	IHFPLAT(0.005)Y(0.995)APVISAEK	IHFPLAT(-22.87)Y(22.87)APVIS(-48.57)AEK	8	3	-0.89724	2573600	7421	1908	272	272
Q9BR61	72	Q9BR61	Q9BR61	Acyl-CoA-binding domain-containing protein 6	ACBD6	>sp|Q9BR61|ACBD6_HUMAN Acyl-CoA-binding domain-containing protein 6 OS=Homo sapiens GN=ACBD6 PE=1 SV=1	0.997049	25.2874	0.0197974	46.378	19.83	46.378	0.997049	1	Y	IQVASREQLLYLYARYKQVKVGNCNTPKPSF	X;X;X;X;X;X;X;X;X;X;X;X;X;X;X;Phospho (STY);X;X;X;X;X;X;X;X;X;X;X;X;X;X;X	XXXXXXXXXXXXXXXPPPPPPPPPPPPPXXX	Y(0.997)KQVKVGNCNT(0.003)PK	Y(25.29)KQVKVGNCNT(-25.29)PK	1	2	-0.68921	310360000	7422	1911	72	72
Q9H257	502	Q9H257	Q9H257	Caspase recruitment domain-containing protein 9	CARD9	>sp|Q9H257|CARD9_HUMAN Caspase recruitment domain-containing protein 9 OS=Homo sapiens GN=CARD9 PE=1 SV=2	1	50.8344	0.0161334	50.834	22.653	50.834	1	2	Y	PPEKERRRLKESFENYRRKRALRKMQKGWRQ	X;X;X;X;X;X;X;X;X;X;X;Phospho (STY);X;X;X;Phospho (STY);X;X;X;X;X;X;X;X;X;X;X;X;X;X;X	XXXXXXXXXXPPPPPPPPXXXXXXXXXXXXX	ES(1)FENY(1)RR	ES(50.83)FENY(50.83)RR	6	1	3.5945	30892000	7423	2032	502	502
Q9NZN5	990	Q9NZN5	Q9NZN5	Rho guanine nucleotide exchange factor 12	ARHGEF12	>sp|Q9NZN5|ARHGC_HUMAN Rho guanine nucleotide exchange factor 12 OS=Homo sapiens GN=ARHGEF12 PE=1 SV=1	1	47.6798	0.00982838	47.68	28.1	47.68	1	4	Y	NQAVKEAENKQRLEDYQRRLDTSSLKLSEYP	X;X;X;X;X;X;X;X;X;X;X;X;X;X;X;Phospho (STY);X;X;X;X;X;Phospho (STY);Phospho (STY);Phospho (STY);X;X;X;X;X;X;X	XXXXXXXXXXXXPPPPPPPPPPPPPPXXXXX	LEDY(1)QRRLDT(1)S(1)S(1)LK	LEDY(47.68)QRRLDT(47.68)S(47.68)S(47.68)LK	4	3	3.9367	77193000	7424	2230	990	990
Q9P0U4	405	Q9P0U4	Q9P0U4	CXXC-type zinc finger protein 1	CXXC1	>sp|Q9P0U4|CXXC1_HUMAN CXXC-type zinc finger protein 1 OS=Homo sapiens GN=CXXC1 PE=1 SV=2	1	71.5012	0.00476314	71.501	27.732	71.501	1		Y	YCSDDCGMKLAANRIYEILPQRIQQWQQSPC	X;X;X;X;X;X;X;X;X;X;X;X;X;X;X;Phospho (STY);X;X;X;X;X;X;X;X;X;X;X;X;X;X;X	XXXXXXXXXXXXXXPPPPPPPPXXXXXXXXX	IY(1)EILPQR	IY(71.5)EILPQR	2	2	-2.2499	6671000	7425	2242	405	405
